# Designing Convergent Overlapping Genes with Transformer Encoder Models and Lightweight Structural Proxies

**DOI:** 10.1101/2025.11.07.687268

**Authors:** Jason K. Morgan

## Abstract

Overlapping genes allow multiple proteins to be encoded from a single DNA sequence, including convergent (antisense; tail-to-tail) orientations across three reading frames (phases 0, 1, and 2), with phase 1 most frequently observed in nature. Designing such overlaps is challenging due to codon degeneracy, phase-specific biases, and the need to preserve structural integrity for both proteins. Here, a purpose-built transformer encoder is introduced, trained on a balanced synthetic dataset of convergent overlaps spanning diverse prokaryotic genomes and GC contents. Controlled amino acid substitutions were incorporated during training to enhance model generalization, particularly for phase 1 overlaps. At inference, Monte Carlo dropout enabled uncertainty-aware sampling of synonymous codon solutions, which were iteratively refined using a windowed, multi-objective optimization framework. Candidate overlaps were scored using composite weighting across secondary structure preservation, substitution similarity, alignment identity, and ESM-2 contact map similarity, with the structural similarity index measure (SSIM) applied as a rapid proxy for structural fidelity. This approach generated convergent overlaps across all phases, with phase 1 showing the highest success rates. Optimization trajectories revealed distinct dynamics, with secondary structure preservation steadily increasing despite its lower weight. External validation using SwissProt proteins stratified by AlphaFold2 (AF2) predicted local distance difference test (pLDDT) confidence supported generalization to proteins with differing rigidity, yielding high secondary structure preservation in silico. These results demonstrate that transformer models trained directly at the nucleotide level, when coupled with uncertainty-aware inference and lightweight structural proxies, can support the computational design of synthetic overlapping genes without requiring full structural prediction. This framework offers a scalable path for phase-specific, codon-aware overlap design under realistic constraints.
