## Supplementary Tables for "Designing Convergent Overlapping Genes with Transformer Encoder Models and Lightweight Structural Proxies"

### Sheet: s1 - method_comparison
	Programa	Reference(s)	Objective	Approach	Data Input	Output	Availability
	Transformer-encoder model set	This study	Predict natural and synthetic convergent overlapping genes in prokaryotes using deep learning, without a requirement to be fully overlapping	Transformer encoder-based model using PyTorch to predict overlapping sequences from paired amino acid sequences; trained with synthetic datasets, high accuracy, GPU-enabled	Paired amino acid sequences; coding sequence; alignments not required	Predicted convergent overlapping nucleotide sequences	https://github.com/protosome/convergent_overlaps_aa_change
	Generative OLG design algorithm	Byeon et al., 2025	Design synthetic overlapping genes using deep generative models to test feasibility of encoding well-folded proteins in alternative reading frames	Iterative overlap-constrained sampling with protein generative models (EvoDiff-MSA, ProteinMPNN); compatibility enforced via codon table; structural validation with AlphaFold2	Multiple sequence alignments; target backbones from de novo design or RoseTTAFold/RFdiffusion; Pfam domains	Thousands of overlapping sequence designs; many predicted and experimentally validated to fold correctly; evidence that highly ordered protein structures are readily overlap-encodable	https://doi.org/10.1101/2025.05.06.652464
	GENTANGLE	Martí et al., 2024 Xu et al., 2025	Design and test fully overlapping gene entanglements (overlapping genes) for microbial engineering	Singularity container with integrated tools including CAMEOX, pyCAMEOX, and various Python and Julia modules; multi-threaded parallelism, substantial speed-ups, GPU-enabled version available; high-performance containerized pipeline with parallelized CAMEOX for designing overlapping genes. More recent implementation with ESM-3 based optimization.	Amino acid or nucleotide sequences, with associated MSA	Entangled gene pairs, fitness scores, ranked variants, interactive visualization of gene entanglements	https://github.com/BiosecSFA/gentangle/
	CAMEOS	Blazejewski et al., 2019	Computationally design overlapping genes to stabilize and contain genetic information in cells, thereby preserving engineered functions and restricting the propagation of recombinant DNA	Dynamic programming in a UNIX environment using Julia to computationally design and experimentally test overlapping genes, thereby constraining evolutionary paths and enhancing genetic stability and biocontainment in synthetic biology. TensorFlow with GPU for faster local energy calculations. Utilizes a BLOSUM62 substitution matrix to evaluate and score mutations between amino acids during the en…	Two protein sequences	Optimized DNA sequence that can encode two given protein sequences ("alpha" and "beta") within overlapping reading frames, minimizing disruptive mutations and maintaining protein functionality.	https://github.com/wanglabcumc/CAMEOS/
	RiBoSor	Decrulle et al., 2021	Design an overlapping reading frame expressing an essential gene within an existing gene	Python code combining a comprehensive search and local optimization to create alternative reading frames within existing coding sequences, ensuring that only synonymous changes are made to achieve optimal ribosome binding sites while removing stop codons, rare codons, and mutagenic motifs	Coding sequences in FASTA format	Predicted overlapping reading frames, protection from mutations, modified sequences	https://github.com/afrenoy/RiBoSor
	Computationally designed homologous pairs, extended	Wichmann et al., 2021	Design of fully overlapping coding schemes for protein pairs and triplets	Dynamic programming algorithm using Python to maximize sequence similarity between overlapping proteins, using a HMM approach to assess the quality of overlapping genes; extended to all reading frames	FASTA file input; protein domains from the Pfam database, conservation patterns, homologous protein sequences	Homologous protein pairs and triplets encoded by fully overlapping genes, sequence similarity scores	Available by request from author.
	Computationally designed homologous pairs	Opuu et al., 2017	Design of fully overlapping coding schemes for protein pairs and triplets	Dynamic programming algorithm using Python to maximize sequence similarity between overlapping proteins, using Blast to assess the quality of overlapping genes.			https://github.com/thomassimonson/overlapping_genes
	a Programs are listed in descending order based on year of publication, and grouped based on their relatedness (eg, continued development of a computational approach). The list is non-exhaustive, but focuses on those most comparable in principle to the problem addressed in this study.

### Sheet: s2 - training_strain_list
Domain	Phylum	Strain Name	GenBank IDs	Genomic GC Content (%)	Coding Sequence GC Content (Mean, %)	Genome Size (bp)
Archaea	Nanoarchaeota	Candidatus nanopusillus acidilobi strain 7A	CP010514.1	24.14	20.6813	605887
Bacteria	Tenericutes	Mycoplasma capricolum subsp. capricolum ATCC 27343	LM995445.1	23.33	23.2816	1017293
Bacteria	Fusobacteria	Streptobacillus moniliformis DSM 12112	NC_013515	26.16	25.1131	1662578
Bacteria	Thermotogae	Marinitoga piezophila KA3	NC_016751.1	29.1024	30.6227	2231407
Bacteria	Firmicutes	Staphylococcus aureus strain USA300	CP007690.1	32.8	32.8928	2872916
Bacteria	Cyanobacteria	Stanieria sp. NIES-3757	AP017375.1	37.71	37.8129	5319768
Bacteria	Firmicutes	Bacillus subtilis subsp. spizizenii TU-B-10	CP002905.1	44.517	40.2685	4207222
Archaea	Euryarchaeota	Pyrococcus furiosus COM1	CP003685.1	41.1	44.498	1909827
Bacteria	Chloroflexi	Anaerolinea thermophila UNI-1	NC_014960.1	54.37	44.8461	3532378
Bacteria	Proteobacteria	Helicobacter heilmannii ASB1.4	NC_019674.1	47.38	49.4048	1804601
Bacteria	Bacteroidetes	Porphyromonas gingivalis ATCC 33277	NC_010729.1	49.41	50.6329	2354886
Bacteria	Proteobacteria	Escherichia coli strain K-12, MG1655	U00096.3	50.8	51.5152	4641652
Bacteria	Proteobacteria	Desulfohalobium retbaense DSM 5692	NC_013223.1	57.9	52.2337	2864304
Bacteria	Proteobacteria	Serratia marcescens WW4	NC_020211.1	61.0617	55.4688	5241455
Bacteria	Actinobacteria	Mycobacterium tuberculosis strain h37rv	NC_000962.3	65.6	58.9239	4411532
Archaea	Euryarchaeota	Methanopyrus kandleri AV19	NC_003551.1	61.19	61.6729	1694969
Bacteria	Proteobacteria	Bordetella pertussis strain H640	CP025371.1	67.65	62.3438	4088701
Bacteria	Proteobacteria	Sinorhizobium meliloti Rm41	NC_018700.1	62.7275	62.5155	3679105
Bacteria	Proteobacteria	Sinorhizobium americanum strain CFNEI 73	NZ_CP013107.1	63.03	63.017	3764724
Bacteria	Deinococcus	Deinococcus radiodurans strain R1 dM1 Chromosomes 1 and 2a	CP031500.1 and CP031501.1	66.96	66.0035	3059691
Bacteria	Actinobacteria	Sanguibacter keddieii DSM 10542	NC_013521.1	72.098	67.074	4253413
Bacteria	Actinobacteria	Cellulomonas fimi ATCC 484	NC_015514.1	74.64	68.8623	4266344
Bacteria	Proteobacteria	Anaeromyxobacter dehalogenans 2CP-C	NC_007760.1	74.9	70.5185	5013479
Bacteria	Deinococcus	Thermus thermophilus strain TMY	AP017920.1	69.3	72.7377	2121526
a The coding sequence gene lists from Chromosomes 1 and 2 were combined for D. radiodurans.

### Sheet: s3 - inference_strain_list
Domain	Phylum	Strain Name	GenBank IDs	Genomic GC Content (%)	Coding Sequence GC Content (Mean, %)	Genome Size (bp)
Bacteria	Tenericutes	Spiroplasma floricola 23-6	NZ_CP025057.1	24.7916	24.2492	1284130
Bacteria	Proteobacteria	Wigglesworthia glossinidia endosymbiont of Glossina morsitans morsitans (Yale colony)	NC_016893.1	23.6454	28.7155	719535
Archaea	Crenarchaeota	Acidianus manzaensis YN-25	NZ_CP020477.1	31.3988	30.5296	2687463
Bacteria	Bacteroidetes	Pseudopedobacter saltans DSM 12145	NC_015177.1	37.1201	36.8034	4635236
Archaea	Crenarchaeota	Caldivirga maquilingensis IC-167	NC_009954.1	43.9167	46.7619	2077567
Bacteria	Proteobacteria	Shigella flexneri 2a str. 2457T	AE014073.1	50.9	51.5152	4599354
Bacteria	Firmicutes	Lactobacillus fermentum F-6	CP005958.1	52.9948	53.6067	2064620
Bacteria	Cyanobacteria	Gloeobacter kilaueensis JS1	CP003587.1	61.3675	56.7119	4724791
Bacteria	Proteobacteria	Roseateles depolymerans KCTC 42856	NZ_CP013729.1	67.2519	65.4534	5681722
Bacteria	Verrucomicrobia	Opitutaceae bacterium TAV5	CP007053.1	64.4881	65.5625	7317842
Bacteria	Actinobacteria	Actinoplanes friuliensis DSM 7358	CP006272.1	70.8156	67.8894	9376071
Bacteria	Actinobacteria	Geodermatophilus obscurus DSM 43160	NC_013757.1	74.1259	72.0798	5322497

### Sheet: s4 - tukey_hsd_posthoc
	Metric	Comparison	diff	CI	p.adj
1	combined_score	70–89:0-50–69:0	-1.94	[-3.38, -0.49]	0.0011
2	combined_score	90-100:0-50–69:0	-3.01	[-4.46, -1.57]	<0.0001
3	combined_score	50–69:1-50–69:0	3.19	[1.75, 4.64]	<0.0001
4	combined_score	70–89:1-50–69:0	2.07	[0.62, 3.51]	0.0003
5	combined_score	90-100:1-50–69:0	1.41	[-0.04, 2.85]	0.0628
6	combined_score	50–69:2-50–69:0	-1.85	[-3.30, -0.41]	0.0024
7	combined_score	70–89:2-50–69:0	-4.33	[-5.78, -2.88]	<0.0001
8	combined_score	90-100:2-50–69:0	-5.88	[-7.33, -4.42]	<0.0001
9	combined_score	90-100:0-70–89:0	-1.08	[-2.52, 0.37]	0.3339
10	combined_score	50–69:1-70–89:0	5.13	[3.68, 6.57]	<0.0001
11	combined_score	70–89:1-70–89:0	4	[2.56, 5.45]	<0.0001
12	combined_score	90-100:1-70–89:0	3.34	[1.90, 4.79]	<0.0001
13	combined_score	50–69:2-70–89:0	0.09	[-1.36, 1.53]	1
14	combined_score	70–89:2-70–89:0	-2.39	[-3.84, -0.94]	<0.0001
15	combined_score	90-100:2-70–89:0	-3.94	[-5.39, -2.49]	<0.0001
16	combined_score	50–69:1-90-100:0	6.2	[4.76, 7.65]	<0.0001
17	combined_score	70–89:1-90-100:0	5.08	[3.63, 6.52]	<0.0001
18	combined_score	90-100:1-90-100:0	4.42	[2.98, 5.87]	<0.0001
19	combined_score	50–69:2-90-100:0	1.16	[-0.28, 2.61]	0.2341
20	combined_score	70–89:2-90-100:0	-1.32	[-2.77, 0.14]	0.1115
21	combined_score	90-100:2-90-100:0	-2.86	[-4.32, -1.41]	<0.0001
22	combined_score	70–89:1-50–69:1	-1.12	[-2.57, 0.32]	0.2741
23	combined_score	90-100:1-50–69:1	-1.78	[-3.23, -0.34]	0.0042
24	combined_score	50–69:2-50–69:1	-5.04	[-6.49, -3.60]	<0.0001
25	combined_score	70–89:2-50–69:1	-7.52	[-8.97, -6.07]	<0.0001
26	combined_score	90-100:2-50–69:1	-9.07	[-10.52, -7.61]	<0.0001
27	combined_score	90-100:1-70–89:1	-0.66	[-2.10, 0.79]	0.8917
28	combined_score	50–69:2-70–89:1	-3.92	[-5.36, -2.47]	<0.0001
29	combined_score	70–89:2-70–89:1	-6.4	[-7.85, -4.94]	<0.0001
30	combined_score	90-100:2-70–89:1	-7.94	[-9.39, -6.49]	<0.0001
31	combined_score	50–69:2-90-100:1	-3.26	[-4.70, -1.81]	<0.0001
32	combined_score	70–89:2-90-100:1	-5.74	[-7.19, -4.28]	<0.0001
33	combined_score	90-100:2-90-100:1	-7.28	[-8.74, -5.83]	<0.0001
34	combined_score	70–89:2-50–69:2	-2.48	[-3.93, -1.02]	<0.0001
35	combined_score	90-100:2-50–69:2	-4.02	[-5.48, -2.57]	<0.0001
36	combined_score	90-100:2-70–89:2	-1.55	[-3.01, -0.09]	0.0283
37	ss_avg	70–89:0-50–69:0	-4.08	[-6.08, -2.09]	<0.0001
38	ss_avg	90-100:0-50–69:0	-5.45	[-7.44, -3.45]	<0.0001
39	ss_avg	50–69:1-50–69:0	1.88	[-0.11, 3.88]	0.081
40	ss_avg	70–89:1-50–69:0	-2.04	[-4.03, -0.04]	0.0406
41	ss_avg	90-100:1-50–69:0	-2.61	[-4.61, -0.62]	0.0017
42	ss_avg	50–69:2-50–69:0	0.24	[-1.76, 2.23]	1
43	ss_avg	70–89:2-50–69:0	-5.64	[-7.64, -3.63]	<0.0001
44	ss_avg	90-100:2-50–69:0	-6.09	[-8.09, -4.08]	<0.0001
45	ss_avg	90-100:0-70–89:0	-1.37	[-3.36, 0.63]	0.4538
46	ss_avg	50–69:1-70–89:0	5.97	[3.97, 7.96]	<0.0001
47	ss_avg	70–89:1-70–89:0	2.04	[0.05, 4.04]	0.0397
48	ss_avg	90-100:1-70–89:0	1.47	[-0.52, 3.47]	0.3468
49	ss_avg	50–69:2-70–89:0	4.32	[2.32, 6.31]	<0.0001
50	ss_avg	70–89:2-70–89:0	-1.55	[-3.56, 0.45]	0.2783
51	ss_avg	90-100:2-70–89:0	-2.01	[-4.01, -0.00]	0.0496
52	ss_avg	50–69:1-90-100:0	7.33	[5.34, 9.33]	<0.0001
53	ss_avg	70–89:1-90-100:0	3.41	[1.41, 5.40]	<0.0001
54	ss_avg	90-100:1-90-100:0	2.84	[0.84, 4.83]	0.0004
55	ss_avg	50–69:2-90-100:0	5.68	[3.69, 7.68]	<0.0001
56	ss_avg	70–89:2-90-100:0	-0.19	[-2.19, 1.81]	1
57	ss_avg	90-100:2-90-100:0	-0.64	[-2.64, 1.36]	0.9865
58	ss_avg	70–89:1-50–69:1	-3.92	[-5.92, -1.93]	<0.0001
59	ss_avg	90-100:1-50–69:1	-4.5	[-6.49, -2.50]	<0.0001
60	ss_avg	50–69:2-50–69:1	-1.65	[-3.64, 0.34]	0.1997
61	ss_avg	70–89:2-50–69:1	-7.52	[-9.53, -5.52]	<0.0001
62	ss_avg	90-100:2-50–69:1	-7.97	[-9.98, -5.97]	<0.0001
63	ss_avg	90-100:1-70–89:1	-0.57	[-2.57, 1.42]	0.9934
64	ss_avg	50–69:2-70–89:1	2.27	[0.28, 4.27]	0.0122
65	ss_avg	70–89:2-70–89:1	-3.6	[-5.60, -1.59]	<0.0001
66	ss_avg	90-100:2-70–89:1	-4.05	[-6.05, -2.05]	<0.0001
67	ss_avg	50–69:2-90-100:1	2.85	[0.85, 4.84]	0.0003
68	ss_avg	70–89:2-90-100:1	-3.03	[-5.03, -1.02]	0.0001
69	ss_avg	90-100:2-90-100:1	-3.48	[-5.48, -1.47]	<0.0001
70	ss_avg	70–89:2-50–69:2	-5.87	[-7.88, -3.87]	<0.0001
71	ss_avg	90-100:2-50–69:2	-6.32	[-8.33, -4.32]	<0.0001
72	ss_avg	90-100:2-70–89:2	-0.45	[-2.47, 1.56]	0.9988
73	esm_avg	70–89:0-50–69:0	-1.1	[-3.19, 0.98]	0.7795
74	esm_avg	90-100:0-50–69:0	-2.47	[-4.55, -0.38]	0.0075
75	esm_avg	50–69:1-50–69:0	2.3	[0.22, 4.39]	0.0178
76	esm_avg	70–89:1-50–69:0	2.37	[0.29, 4.46]	0.0123
77	esm_avg	90-100:1-50–69:0	1.73	[-0.36, 3.81]	0.1986
78	esm_avg	50–69:2-50–69:0	-0.86	[-2.95, 1.22]	0.9351
79	esm_avg	70–89:2-50–69:0	-2.76	[-4.86, -0.67]	0.0015
80	esm_avg	90-100:2-50–69:0	-5.04	[-7.14, -2.95]	<0.0001
81	esm_avg	90-100:0-70–89:0	-1.37	[-3.45, 0.72]	0.5166
82	esm_avg	50–69:1-70–89:0	3.4	[1.32, 5.49]	<0.0001
83	esm_avg	70–89:1-70–89:0	3.48	[1.39, 5.56]	<0.0001
84	esm_avg	90-100:1-70–89:0	2.83	[0.74, 4.91]	0.0009
85	esm_avg	50–69:2-70–89:0	0.24	[-1.84, 2.32]	1
86	esm_avg	70–89:2-70–89:0	-1.66	[-3.75, 0.43]	0.2507
87	esm_avg	90-100:2-70–89:0	-3.94	[-6.03, -1.85]	<0.0001
88	esm_avg	50–69:1-90-100:0	4.77	[2.69, 6.85]	<0.0001
89	esm_avg	70–89:1-90-100:0	4.84	[2.76, 6.93]	<0.0001
90	esm_avg	90-100:1-90-100:0	4.19	[2.11, 6.28]	<0.0001
91	esm_avg	50–69:2-90-100:0	1.61	[-0.48, 3.69]	0.2869
92	esm_avg	70–89:2-90-100:0	-0.29	[-2.39, 1.80]	1
93	esm_avg	90-100:2-90-100:0	-2.57	[-4.67, -0.48]	0.0045
94	esm_avg	70–89:1-50–69:1	0.07	[-2.01, 2.16]	1
95	esm_avg	90-100:1-50–69:1	-0.58	[-2.66, 1.51]	0.9948
96	esm_avg	50–69:2-50–69:1	-3.16	[-5.25, -1.08]	<0.0001
97	esm_avg	70–89:2-50–69:1	-5.06	[-7.16, -2.97]	<0.0001
98	esm_avg	90-100:2-50–69:1	-7.34	[-9.44, -5.25]	<0.0001
99	esm_avg	90-100:1-70–89:1	-0.65	[-2.73, 1.43]	0.9886
100	esm_avg	50–69:2-70–89:1	-3.24	[-5.32, -1.15]	<0.0001
101	esm_avg	70–89:2-70–89:1	-5.14	[-7.23, -3.04]	<0.0001
102	esm_avg	90-100:2-70–89:1	-7.42	[-9.51, -5.32]	<0.0001
103	esm_avg	50–69:2-90-100:1	-2.59	[-4.67, -0.50]	0.0038
104	esm_avg	70–89:2-90-100:1	-4.49	[-6.58, -2.39]	<0.0001
105	esm_avg	90-100:2-90-100:1	-6.77	[-8.86, -4.67]	<0.0001
106	esm_avg	70–89:2-50–69:2	-1.9	[-3.99, 0.19]	0.1106
107	esm_avg	90-100:2-50–69:2	-4.18	[-6.27, -2.09]	<0.0001
108	esm_avg	90-100:2-70–89:2	-2.28	[-4.38, -0.18]	0.0223

### Sheet: s5 - plddt_summary_table
Phase	pLDDT Bracket	Combined	SS Avg	ESM Avg
0	50–69	78.95 ± 2.90 (n=100)	92.08 ± 4.38 (n=100)	88.70 ± 3.98 (n=100)
0	70–89	77.01 ± 2.94 (n=100)	88.00 ± 4.89 (n=100)	87.59 ± 4.29 (n=100)
0	90-100	75.93 ± 3.89 (n=100)	86.63 ± 4.62 (n=100)	86.23 ± 5.87 (n=100)
1	50–69	82.14 ± 2.49 (n=100)	93.97 ± 3.57 (n=100)	91.00 ± 3.50 (n=100)
1	70–89	81.01 ± 2.39 (n=100)	90.04 ± 4.37 (n=100)	91.07 ± 3.01 (n=100)
1	90-100	80.35 ± 3.12 (n=100)	89.47 ± 4.09 (n=100)	90.42 ± 4.33 (n=100)
2	50–69	77.09 ± 3.07 (n=100)	92.32 ± 4.34 (n=100)	87.83 ± 4.35 (n=100)
2	70–89	74.62 ± 3.56 (n=98)	86.45 ± 5.33 (n=98)	85.93 ± 5.22 (n=98)
2	90-100	73.07 ± 4.65 (n=98)	85.99 ± 5.00 (n=98)	83.65 ± 6.91 (n=98)
